# A combinatorial domain screening platform reveals epigenetic effector interactions for transcriptional perturbation

**DOI:** 10.1101/2024.10.28.620683

**Authors:** Hyungseok C. Moon, Michael H. Herschl, April Pawluk, Silvana Konermann, Patrick D. Hsu

## Abstract

Epigenetic regulation involves the coordinated interplay of diverse proteins. To systematically explore these combinations, we present COMBINE (combinatorial interaction exploration), a high-throughput platform that tests over 50,000 pairs of epigenetic effector domains up to 2,094 amino acids in length for their ability to modulate endogenous human gene transcription. COMBINE revealed diverse synergistic and antagonistic interactions between epigenetic protein domains, including a potent KRAB-L3MBTL3 fusion that enhanced gene silencing up to 34-fold in dose-limited conditions and enabled robust bidirectional CRISPR perturbation. Inducible screening showed DNA methylation modifiers are essential for epigenetic memory, with distinct combinations driving long-term silencing, repression, or activation. Notably, we identified TET1-based combinations that induce hit-and-run upregulation for over 50 days, demonstrating long-term transcriptional activation. This systematic analysis of pairwise domain interactions provides a rich resource for understanding epigenetic crosstalk and developing next-generation epigenome editing tools. More broadly, COMBINE offers a generalizable platform to functionally characterize combinatorial biological processes at scale.
