## Supplementary Table 5 for "A combinatorial domain screening platform reveals epigenetic effector interactions for transcriptional perturbation"

### Sheet: Catalytic mutations
Effector	Catalytic Mutant	Type	Source	Notes
KAT5	G380A	Hypoactive	10.1074/jbc.M211811200
HDAC7	H670L	Proposed hypoactive	10.1128/MCB.19.11.7816	Inferred from HDAC4
HDAC7	H843Y	Hyperactive	10.1074/jbc.M707362200
RAG1	C293A+C296A	Hypoactive	10.1101/gad.1058103
KMT5B	F281A	Dead	10.1016/j.febslet.2013.10.020
UBE2E1	C131A	Dead	10.1016/j.molcel.2016.04.022
VRK1	K179E	Dead	10.1128/MCB.00018-07
HDAC4	H803L	Hypoactive	10.1128/MCB.19.11.7816
HDAC4	H976Y	Proposed hyperactive	10.1074/jbc.M707362200	Inferred from HDAC7
TET1	H1672Y+D1674A	Dead	10.1126/science.1170116
PRDM1	Y200A	Proposed hypoactive	10.1074/jbc.M116.721472	Inferred from PRDM7
RNF20	K959E	Hypoactive	10.1016/j.jmb.2016.07.025
SMYD1	R19A	Dead	10.1074/jbc.M110.168187
DNMT3A	C710A	Hypoactive	10.1016/j.jmb.2019.06.015
UHRF1	H741A	Dead	10.1091/mbc.e05-03-0194
PRDM4	Y528A	Proposed hypoactive	10.1074/jbc.M116.721472	Inferred from PRDM7
PHF2	H249A	Dead	10.1038/ncb2228
PRDM2	I188V	Dead	PMID: 14633678
SIRT1	H363Y	Dead	10.1093/emboj/21.10.2383
