## Supplementary Table 8 for "A combinatorial domain screening platform reveals epigenetic effector interactions for transcriptional perturbation"

### Sheet: Plasmids
Name	Description	Sequence
pMH224	PB pTRE3G-dCas9-tagBFP pEF1a-BlastR-P2A-rTA3 guide array LP	CTGGACTGCAATCAACTCACTGGCTCACCTTCACGGGTGGGCCTTTCTTCGGTAGAAAATCAAAGGATCTTCTTGAGATCCTTTTTTTCTGCGCGTAATCTGCTGCTTGCAAACAAAAAAACCACCGCTACCAGCGGTGGTTTGTTTGCCGGATCAAGAGCTACCAACTCTTTTTCCGAGGTAACTGGCTTCAGCAGAGCGCAGATACCAAATACTGTTCTTCTAGTGTAGCCGTAGTTAGGCCACCACTTCAAGAACTCTGTAGCACCGCCTACATACCTCGCTCTGCTAATCCTGTTACCAGTGGCTGCTGCCAGTGGCGATAAGTCGTGTCTTACCGGGTTGGACTCAAGACGATAGTTACCGGATAAGGCGCAGCGGTCGGGCTGAACGGGGGGT…
pMH213	hU6-GNE-3(MS2-MS2) pSV40-mCherry LP A-B	GGTCTCGTGCCGAGGGCCTATTTCCCATGATTCCTTCATATTTGCATATACGATACAAGGCTGTTAGAGAGATAATTAGAATTAATTTGACTGTAAACACAAAGATATTAGTACAAAATACGTGACGTAGAAAGTAATAATTTCTTGGGTAGTTTGCAGTTTTAAAATTATGTTTTAAAATGGACTATCATATGCTTACCGTAACTTGAAAGTATTTCGATTTCTTGGCTTTATATATCTTGTGGAAAGGACGAAACACCCGAGACGGGATACCGTCTCTGTTTCAGAGCTATGCTGGGCCACATGAGGATCACCCATGTGGCCCAGCATAGCAAGTTGAAATAAGGCTAGTCCGTTATCAACTTGGCCAACATGAGGATCACCCATGTCTGCAGGGCC…
pMH214	hU6-GNE-3(MS2-MS2) pSV40-mCherry LP B-C	GGTCTCGGCAAGAGGGCCTATTTCCCATGATTCCTTCATATTTGCATATACGATACAAGGCTGTTAGAGAGATAATTAGAATTAATTTGACTGTAAACACAAAGATATTAGTACAAAATACGTGACGTAGAAAGTAATAATTTCTTGGGTAGTTTGCAGTTTTAAAATTATGTTTTAAAATGGACTATCATATGCTTACCGTAACTTGAAAGTATTTCGATTTCTTGGCTTTATATATCTTGTGGAAAGGACGAAACACCCGAGACGGGATACCGTCTCTGTTTCAGAGCTATGCTGGGCCACATGAGGATCACCCATGTGGCCCAGCATAGCAAGTTGAAATAAGGCTAGTCCGTTATCAACTTGGCCAACATGAGGATCACCCATGTCTGCAGGGCC…
pMH215	hU6-GNE-3(MS2-MS2) pSV40-mCherry LP C-D	GGTCTCGACTAGAGGGCCTATTTCCCATGATTCCTTCATATTTGCATATACGATACAAGGCTGTTAGAGAGATAATTAGAATTAATTTGACTGTAAACACAAAGATATTAGTACAAAATACGTGACGTAGAAAGTAATAATTTCTTGGGTAGTTTGCAGTTTTAAAATTATGTTTTAAAATGGACTATCATATGCTTACCGTAACTTGAAAGTATTTCGATTTCTTGGCTTTATATATCTTGTGGAAAGGACGAAACACCCGAGACGGGATACCGTCTCTGTTTCAGAGCTATGCTGGGCCACATGAGGATCACCCATGTGGCCCAGCATAGCAAGTTGAAATAAGGCTAGTCCGTTATCAACTTGGCCAACATGAGGATCACCCATGTCTGCAGGGCC…
pMH222	3X hU6-GNE-3(MS2-MS2) pSV40-mCherry LP	CTTGAATTCGTTACGTCTCGATGGTGCCAGAGACCGGCCGATTCATTAATGCAGCTGGCACGACAGGTTTCCCGACTGGAAAGCGGGCAGTGAGCGCAACGCAATTAATGTGAGTTAGCTCACTCATTAGGCACCCCAGGCTTTACACTTTATGCTTCCGGCTCGTATGTTGTGTGGAATTGTGAGCGGATAACAATTTCACACATACTAGAGAAAGAGGAGAAATACTAGATGGCTTCCTCCGAAGACGTTATCAAAGAGTTCATGCGTTTCAAAGTTCGTATGGAAGGTTCCGTTAACGGTCACGAGTTCGAAATCGAAGGTGAAGGTGAAGGTCGTCCGTACGAAGGTACCCAGACCGCTAAACTGAAAGTTACCAAAGGTGGTCCGCTGCCGTTC…
pMH228	3X CD81 hU6-GNE-3(MS2-MS2) pSV40-mCherry	GAAGATCCTTTGATTTTCTACCGAAGAAAGGCCCACCCGTGAAGGTGAGCCAGTGAGTTGATTGCAGTCCAGTTACGCTGGAGTCTGAGGCTCGTCCTGAATGATATCAAGCTTGAATTCGTTACGTCTCGATGGTGCCGAGGGCCTATTTCCCATGATTCCTTCATATTTGCATATACGATACAAGGCTGTTAGAGAGATAATTAGAATTAATTTGACTGTAAACACAAAGATATTAGTACAAAATACGTGACGTAGAAAGTAATAATTTCTTGGGTAGTTTGCAGTTTTAAAATTATGTTTTAAAATGGACTATCATATGCTTACCGTAACTTGAAAGTATTTCGATTTCTTGGCTTTATATATCTTGTGGAAAGGACGAAACACCGGCGGCGCCCT…
pMH260	PB pTRE3G-dCas9-tagBFP pEF1a-BlastR-P2A-rTA3 3X CD81 hU6-GNE-3(MS2-MS2)	TTGAGATCCTTTTTTTCTGCGCGTAATCTGCTGCTTGCAAACAAAAAAACCACCGCTACCAGCGGTGGTTTGTTTGCCGGATCAAGAGCTACCAACTCTTTTTCCGAGGTAACTGGCTTCAGCAGAGCGCAGATACCAAATACTGTTCTTCTAGTGTAGCCGTAGTTAGGCCACCACTTCAAGAACTCTGTAGCACCGCCTACATACCTCGCTCTGCTAATCCTGTTACCAGTGGCTGCTGCCAGTGGCGATAAGTCGTGTCTTACCGGGTTGGACTCAAGACGATAGTTACCGGATAAGGCGCAGCGGTCGGGCTGAACGGGGGGTTCGTGCACACAGCCCAGCTTGGAGCGAACGACCTACACCGAACTGAGATACCTACAGCGTGAGCTATGAGAA…
pMH249	Effector 1 ccdP LP	TGATTGCAGTCCAGTTACGCTGGAGTCTGAGGCTCGTCCTGAATGATATCAAGCTTGAATTCGTTTTTAACGCAGCCGTCTCAAGGATGAGACCGATCCGGCTTACTAAAAGCCAGATAACAGTATGCGTATTTGCGCGCTGATTTTTGCGGTATAAGAATATATACTGATATGTATACCCGAAGTATGTCAAAAAGAGGTATGCTATGAAGCAGCGTATTACAGTGACAGTTGACAGCGACAGCTATCAGTTGCTCAAGGCATATATGATGTCAATATCTCCGGTCTGGTAAGCACAACCATGCAGAATGAAGCCCGTCGTCTGCGTGCCGAACGCTGGAAAGCGGAAAATCAGGAAGGGATGGCTGAGGTCGCCCGGTTTATTGAAATGAACGGCTC…
pMH276	Lenti pTRE3G-MCP-XTEN80 pSV40-PuroR ccdB LP	TAGGATGTAGTCTTATGCAATACTCTTGTAGTCTTGCAACATGGTAACGATGAGTTAGCAACATGCCTTACAAGGAGAGAAAAAGCACCGTGCATGCCGATTGGTGGAAGTAAGGTGGTACGATCGTGCCTTATTAGGAAGGCAACAGACGGGTCTGACATGGATTGGACGAACCACTGAATTGCCGCATTGCAGAGATATTGTATTTAAGTGCCTAGCTCGATACATAAACGGGTCTCTCTGGTTAGACCAGATCTGAGCCTGGGAGCTCTCTGGCTAACTAGGGAACCCACTGCTTAAGCCTCAATAAAGCTTGCCTTGAGTGCTTCAAGTAGTGTGTGCCCGTCTGTTGTGTGACTCTGGTAACTAGAGATCCCTCAGACCCTTTTAGTCAGTGTG…
pMH308	pTRE3G-MCP-XTEN80 pEF1a-EGFP-P2A-PuroR ccdB LP	TACGAATTCTCTAGATATCGCTCAATACTGACCATTTAAATCATACCTGACCTCCATAGCAGAAAGTCAAAAGCCTCCGACCGGAGGCTTTTGACTTGATCGGCACGTAAGAGGTTCCAACTTTCACCATAATGAAATAAGATCACTACCGGGCGTATTTTTTGAGTTATCGAGATTTTCAGGAGCTAAGGAAGCTAAAATGAGTATTCAACATTTCCGTGTCGCCCTTATTCCCTTTTTTGCGGCATTTTGCCTTCCTGTTTTTGCTCACCCAGAAACGCTGGTGAAAGTAAAAGATGCTGAAGATCAGTTGGGTGCACGAGTGGGTTACATCGAACTGGATCTCAACAGCGGTAAGATCCTTGAGAGTTTACGCCCCGAAGAACGTTTTCCAATGAT…
pCM001 (KanR1_receiver)	stdMCP (half2) -XTEN80 - ccdb LP	TTGAGATCCTTTTTTTCTGCGCGTAATCTGCTGCTTGCAAACAAAAAAACCACCGCTACCAGCGGTGGTTTGTTTGCCGGATCAAGAGCTACCAACTCTTTTTCCGAGGTAACTGGCTTCAGCAGAGCGCAGATACCAAATACTGTTCTTCTAGTGTAGCCGTAGTTAGGCCACCACTTCAAGAACTCTGTAGCACCGCCTACATACCTCGCTCTGCTAATCCTGTTACCAGTGGCTGCTGCCAGTGGCGATAAGTCGTGTCTTACCGGGTTGGACTCAAGACGATAGTTACCGGATAAGGCGCAGCGGTCGGGCTGAACGGGGGGTTCGTGCACACAGCCCAGCTTGGAGCGAACGACCTACACCGAACTGAGATACCTACAGCGTGAGCTATGAGAA…
pCM002 (KanR2_receiver)	ccdb LP-WPRE	TTGAGATCCTTTTTTTCTGCGCGTAATCTGCTGCTTGCAAACAAAAAAACCACCGCTACCAGCGGTGGTTTGTTTGCCGGATCAAGAGCTACCAACTCTTTTTCCGAGGTAACTGGCTTCAGCAGAGCGCAGATACCAAATACTGTTCTTCTAGTGTAGCCGTAGTTAGGCCACCACTTCAAGAACTCTGTAGCACCGCCTACATACCTCGCTCTGCTAATCCTGTTACCAGTGGCTGCTGCCAGTGGCGATAAGTCGTGTCTTACCGGGTTGGACTCAAGACGATAGTTACCGGATAAGGCGCAGCGGTCGGGCTGAACGGGGGGTTCGTGCACACAGCCCAGCTTGGAGCGAACGACCTACACCGAACTGAGATACCTACAGCGTGAGCTATGAGAA…
pCM003 (LV_AmpR_backbone)	Lenti pTRE3GV-PuroR-T2A-stdMCP (half1)-ccdB LP	GAAGATCCTTTGATCTTTTCTACGGGGTCTGACGCTCAGTGGAACGAAAACTCACGTTAAGGGATTTTGGTCATGAGATTATCAAAAAGGATCTTCACCTAGATCCTTTTAAATTAAAAATGAAGTTTTAAATCAATCTAAAGTATATATGAGTAAACTTGGTCTGACAGTTACCAATGCTTAATCAGTGAGGCACCTATCTCAGCGATCTGTCTATTTCGTTCATCCATAGTTGCCTGACTCCCCGTCGTGTAGATAACTACGATACGGGAGGGCTTACCATCTGGCCCCAGTGCTGCAATGATACCGCGAGACCCACGCTCACCGGCTCCAGATTTATCAGCAATAAACCAGCCAGCCGGAAGGGCCGAGCGCAGAAGTGGTCCTGCAACTTTATCC…
pCM023 (KanR2_individual_validation_receiver )	ccdb LP-T2A-eGFP-WPRE	TTGAGATCCTTTTTTTCTGCGCGTAATCTGCTGCTTGCAAACAAAAAAACCACCGCTACCAGCGGTGGTTTGTTTGCCGGATCAAGAGCTACCAACTCTTTTTCCGAGGTAACTGGCTTCAGCAGAGCGCAGATACCAAATACTGTTCTTCTAGTGTAGCCGTAGTTAGGCCACCACTTCAAGAACTCTGTAGCACCGCCTACATACCTCGCTCTGCTAATCCTGTTACCAGTGGCTGCTGCCAGTGGCGATAAGTCGTGTCTTACCGGGTTGGACTCAAGACGATAGTTACCGGATAAGGCGCAGCGGTCGGGCTGAACGGGGGGTTCGTGCACACAGCCCAGCTTGGAGCGAACGACCTACACCGAACTGAGATACCTACAGCGTGAGCTATGAGAA…
pCM024 (pCAG_AmpR_backbone)	pCAG-stdMCP (half1)-ccdb LP	TTGAGATCCTTTTTTTCTGCGCGTAATCTGCTGCTTGCAAACAAAAAAACCACCGCTACCAGCGGTGGTTTGTTTGCCGGATCAAGAGCTACCAACTCTTTTTCCGAAGGTAACTGGCTTCAGCAGAGCGCAGATACCAAATACTGTTCTTCTAGTGTAGCCGTAGTTAGGCCACCACTTCAAGAACTCTGTAGCACCGCCTACATACCTCGCTCTGCTAATCCTGTTACCAGTGGCTGCTGCCAGTGGCGATAAGTCGTGTCTTACCGGGTTGGACTCAAGACGATAGTTACCGGATAAGGCGCAGCGGTCGGGCTGAACGGGGGGTTCGTGCACACAGCCCAGCTTGGAGCGAACGACCTACACCGAACTGAGATACCTACAGCGTGAGCTATGAGA…
pCM025 (KanR_monovalent_receiver)	ccdb LP-T2A-eGFP-WPRE	GAAGATCCTTTGATTTTCTACCGAAGAAAGGCCCACCCGTGAAGGTGAGCCAGTGAGTTGATTGCAGTCCAGTTACGCTGGAGTCTGGGATCCCGTCTCAACTAATTCCGACTGTGAGCTTATCGTGAAGGCCATGCAGGGGCTTTTGAAAGATGGAAACCCTATTCCGAGTGCTATCGCTGCAAACTCAGGGATCTACGCCGGAGGACCAAGTTCTGGTGCACCACCTCCTTCAGGTGGTAGCCCTGCTGGCTCCCCTACGTCAACAGAGGAAGGCACTAGTGAATCAGCCACCCCTGAGTCAGGGCCAGGAACTTCTACGGAGCCATCAGAGGGTTCTGCTCCGGGGTCACCAGCTGGTTCCCCGACCAGCACCGAAGAAGGTACGAGTACCGAGCC…

### Sheet: NGS Primers
Name	Description	Sequence
MH160-BC NGS1-1 F	NGS PCR1 primers for amplifying barcodes of Library 2	ACACTCTTTCCCTACACGACGCTCTTCCGATCTAGTGATCTCAGGCTAATAACTCGTC
MH161-BC NGS1-1 R	NGS PCR1 primers for amplifying barcodes of Library 2	GACTGGAGTTCAGACGTGTGCTCTTCCGATCTGGTTTCAGAGGATTAGTAGACTCGCCATAAGC
MH162-BC NGS1-2 F	NGS PCR1 primers for amplifying barcodes of Library 2	ACACTCTTTCCCTACACGACGCTCTTCCGATCTAAGTGATCTCAGGCTAATAACTCGTC
MH163-BC NGS1-2 R	NGS PCR1 primers for amplifying barcodes of Library 2	GACTGGAGTTCAGACGTGTGCTCTTCCGATCTCAAGCAGAGGATTAGTAGACTCGCCATAAGC
MH164-BC NGS1-3 F	NGS PCR1 primers for amplifying barcodes of Library 2	ACACTCTTTCCCTACACGACGCTCTTCCGATCTTGAGTGATCTCAGGCTAATAACTCGTC
MH165-BC NGS1-3 R	NGS PCR1 primers for amplifying barcodes of Library 2	GACTGGAGTTCAGACGTGTGCTCTTCCGATCTTAGCAGAGGATTAGTAGACTCGCCATAAGC
MH166-BC NGS1-4 F	NGS PCR1 primers for amplifying barcodes of Library 2	ACACTCTTTCCCTACACGACGCTCTTCCGATCTGAAAGTGATCTCAGGCTAATAACTCGTC
MH167-BC NGS1-4 R	NGS PCR1 primers for amplifying barcodes of Library 2	GACTGGAGTTCAGACGTGTGCTCTTCCGATCTAGCAGAGGATTAGTAGACTCGCCATAAGC
MH168-BC NGS1-5 F	NGS PCR1 primers for amplifying barcodes of Library 2	ACACTCTTTCCCTACACGACGCTCTTCCGATCTCTCAAGTGATCTCAGGCTAATAACTCGTC
MH169-BC NGS1-5 R	NGS PCR1 primers for amplifying barcodes of Library 2	GACTGGAGTTCAGACGTGTGCTCTTCCGATCTGCTGAGGATTAGTAGACTCGCCATAAGC
MH170-BC NGS1-6 F	NGS PCR1 primers for amplifying barcodes of Library 2	ACACTCTTTCCCTACACGACGCTCTTCCGATCTACGTCAGTGATCTCAGGCTAATAACTCGTC
MH171-BC NGS1-6 R	NGS PCR1 primers for amplifying barcodes of Library 2	GACTGGAGTTCAGACGTGTGCTCTTCCGATCTCTGAGGATTAGTAGACTCGCCATAAGC
MH172-BC NGS1-7 F	NGS PCR1 primers for amplifying barcodes of Library 2	ACACTCTTTCCCTACACGACGCTCTTCCGATCTTATCGTAGTGATCTCAGGCTAATAACTCGTC
MH173-BC NGS1-7 R	NGS PCR1 primers for amplifying barcodes of Library 2	GACTGGAGTTCAGACGTGTGCTCTTCCGATCTTGAGGATTAGTAGACTCGCCATAAGC
MH174-BC NGS1-8 F	NGS PCR1 primers for amplifying barcodes of Library 2	ACACTCTTTCCCTACACGACGCTCTTCCGATCTGTAGACAAGTGATCTCAGGCTAATAACTCGTC
MH175-BC NGS1-8 R	NGS PCR1 primers for amplifying barcodes of Library 2	GACTGGAGTTCAGACGTGTGCTCTTCCGATCTGAGGATTAGTAGACTCGCCATAAGC
CM_8plex_F_set1 (7N)	One-step NGS PCR primers for amplifying Library 1 Used with CM_8plex_R_set1 (0N) to generate total of 7N	AATGATACGGCGACCACCGAGATCTACACACATAGCGACACTCTTTCCCTACACGACGCTCTTCCGATCTNNNNNNNCGAAGAAGGTACGAGTACCGAG
CM_8plex_F_set2 (6N)	One-step NGS PCR primers for amplifying Library 1 Used with CM_8plex_R_set2 (1N) to generate total of 7N	AATGATACGGCGACCACCGAGATCTACACGTGCGATAACACTCTTTCCCTACACGACGCTCTTCCGATCTNNNNNNCGAAGAAGGTACGAGTACCGAG
CM_8plex_F_set3 (5N)	One-step NGS PCR primers for amplifying Library 1 Used with CM_8plex_R_set3 (2N) to generate total of 7N	AATGATACGGCGACCACCGAGATCTACACACGCCGCAACACTCTTTCCCTACACGACGCTCTTCCGATCTNNNNNCGAAGAAGGTACGAGTACCGAG
CM_8plex_F_set4 (4N)	One-step NGS PCR primers for amplifying Library 1 Used with CM_8plex_R_set4 (3N) to generate total of 7N	AATGATACGGCGACCACCGAGATCTACACGTATTATGACACTCTTTCCCTACACGACGCTCTTCCGATCTNNNNCGAAGAAGGTACGAGTACCGAG
CM_8plex_F_set5 (3N)	One-step NGS PCR primers for amplifying Library 1 Used with CM_8plex_R_set5 (4N) to generate total of 7N	AATGATACGGCGACCACCGAGATCTACACCGCAGACGACACTCTTTCCCTACACGACGCTCTTCCGATCTNNNCGAAGAAGGTACGAGTACCGAG
CM_8plex_F_set6 (2N)	One-step NGS PCR primers for amplifying Library 1 Used with CM_8plex_R_set6 (5N) to generate total of 7N	AATGATACGGCGACCACCGAGATCTACACTATGAGTAACACTCTTTCCCTACACGACGCTCTTCCGATCTNNCGAAGAAGGTACGAGTACCGAG
CM_8plex_F_set7 (1N)	One-step NGS PCR primers for amplifying Library 1 Used with CM_8plex_R_set7 (6N) to generate total of 7N	AATGATACGGCGACCACCGAGATCTACACCTAGCTTGACACTCTTTCCCTACACGACGCTCTTCCGATCTNCGAAGAAGGTACGAGTACCGAG
CM_8plex_F_set8 (0N)	One-step NGS PCR primers for amplifying Library 1 Used with CM_8plex_R_set8 (7N) to generate total of 7N	AATGATACGGCGACCACCGAGATCTACACTCGATCCAACACTCTTTCCCTACACGACGCTCTTCCGATCTCGAAGAAGGTACGAGTACCGAG
CM_8plex_R_set1 (0N)	One-step NGS PCR primers for amplifying Library 1 Used with CM_8plex_F_set1 (7N) to generate total of 7N	CAAGCAGAAGACGGCATACGAGATATATTCACGTGACTGGAGTTCAGACGTGTGCTCTTCCGATCTCCACATAGCGTAAAAGGAGCA
CM_8plex_R_set2 (1N)	One-step NGS PCR primers for amplifying Library 1 Used with CM_8plex_F_set2 (6N) to generate total of 7N	CAAGCAGAAGACGGCATACGAGATGCGCCTGTGTGACTGGAGTTCAGACGTGTGCTCTTCCGATCTNCCACATAGCGTAAAAGGAGCA
CM_8plex_R_set3 (2N)	One-step NGS PCR primers for amplifying Library 1 Used with CM_8plex_F_set3 (5N) to generate total of 7N	CAAGCAGAAGACGGCATACGAGATACTCTATGGTGACTGGAGTTCAGACGTGTGCTCTTCCGATCTNNCCACATAGCGTAAAAGGAGCA
CM_8plex_R_set4 (3N)	One-step NGS PCR primers for amplifying Library 1 Used with CM_8plex_F_set4 (4N) to generate total of 7N	CAAGCAGAAGACGGCATACGAGATGTCTCGCAGTGACTGGAGTTCAGACGTGTGCTCTTCCGATCTNNNCCACATAGCGTAAAAGGAGCA
CM_8plex_R_set5 (4N)	One-step NGS PCR primers for amplifying Library 1 Used with CM_8plex_F_set5 (3N) to generate total of 7N	CAAGCAGAAGACGGCATACGAGATAGTAGAGAGTGACTGGAGTTCAGACGTGTGCTCTTCCGATCTNNNNCCACATAGCGTAAAAGGAGCA
CM_8plex_R_set6 (5N)	One-step NGS PCR primers for amplifying Library 1 Used with CM_8plex_F_set6 (2N) to generate total of 7N	CAAGCAGAAGACGGCATACGAGATGACGAGAGGTGACTGGAGTTCAGACGTGTGCTCTTCCGATCTNNNNNCCACATAGCGTAAAAGGAGCA
CM_8plex_R_set7 (6N)	One-step NGS PCR primers for amplifying Library 1 Used with CM_8plex_F_set7 (1N) to generate total of 7N	CAAGCAGAAGACGGCATACGAGATAGACTTGGGTGACTGGAGTTCAGACGTGTGCTCTTCCGATCTNNNNNNCCACATAGCGTAAAAGGAGCA
CM_8plex_R_set8 (7N)	One-step NGS PCR primers for amplifying Library 1 Used with CM_8plex_F_set8 (0N) to generate total of 7N	CAAGCAGAAGACGGCATACGAGATGAGTCCAAGTGACTGGAGTTCAGACGTGTGCTCTTCCGATCTNNNNNNNCCACATAGCGTAAAAGGAGCA

### Sheet: Cloning Primers
Name	Description	Sequence
MH160-BC NGS1-1 F	NGS PCR1 primers for amplifying barcodes of Library 2	ACACTCTTTCCCTACACGACGCTCTTCCGATCTAGTGATCTCAGGCTAATAACTCGTC
MH302-GFP F	Gibson primers to amplify Library 2 validation transient expression vectors from GFP gene, pair with catalytic mutant primers	CTCCTTGAAGTCGATGCCCTTCAGC
MH303-GFP R	Gibson primers to amplify Library 2 validation transient expression vectors from GFP gene, pair with catalytic mutant primers	GCTGAAGGGCATCGACTTCAAGGAG
MH308-DNMT3A (C710A) F	Gibson primers to amplify Library 2 validation transient expression vectors containing catalytic mutantations of effectors	CTTCGACCTGGTGATTGGCGGATCTCCCGCCAACGATCTGAGCATCGTGAACCCCGCTA
MH309-DNMT3A (C710A) R	Gibson primers to amplify Library 2 validation transient expression vectors containing catalytic mutantations of effectors	TAGCGGGGTTCACGATGCTCAGATCGTTGGCGGGAGATCCGCCAATCACCAGGTCGAAG
MH310-DNMT3A/3L (C710A) F	Gibson primers to amplify Library 2 validation transient expression vectors containing catalytic mutantations of effectors	CTTCGACCTGGTGATCGGCGGCTCTCCCGCCAATGATCTGAGCATTGTGAACCCCGCCA
MH311-DNMT3A/3L (C710A) R	Gibson primers to amplify Library 2 validation transient expression vectors containing catalytic mutantations of effectors	TGGCGGGGTTCACAATGCTCAGATCATTGGCGGGAGAGCCGCCGATCACCAGGTCGAAG
MH312-HDAC4 (H803L) F	Gibson primers to amplify Library 2 validation transient expression vectors containing catalytic mutantations of effectors	ATTCGCCGTGGTGAGGCCTCCTGGCCATCTGGCTGAAGAGTCTACCCCTATGGGCTTCT
MH313-HDAC4 (H803L) R	Gibson primers to amplify Library 2 validation transient expression vectors containing catalytic mutantations of effectors	AGAAGCCCATAGGGGTAGACTCTTCAGCCAGATGGCCAGGAGGCCTCACCACGGCGAAT
MH314-HDAC4 (H976Y) F	Gibson primers to amplify Library 2 validation transient expression vectors containing catalytic mutantations of effectors	AAGGATCGTGCTGGCTCTGGAAGGAGGATATGACTTGACCGCCATCTGCGACGCCAGCG
MH315-HDAC4 (H976Y) R	Gibson primers to amplify Library 2 validation transient expression vectors containing catalytic mutantations of effectors	CGCTGGCGTCGCAGATGGCGGTCAAGTCATATCCTCCTTCCAGAGCCAGCACGATCCTT
MH316-HDAC7 (H670L) F	Gibson primers to amplify Library 2 validation transient expression vectors containing catalytic mutantations of effectors	CTTCGCTGTGGTTAGACCTCCCGGCCACCTGGCCGACCATAGCACAGCCATGGGCTTCT
MH317-HDAC7 (H670L) R	Gibson primers to amplify Library 2 validation transient expression vectors containing catalytic mutantations of effectors	AGAAGCCCATGGCTGTGCTATGGTCGGCCAGGTGGCCGGGAGGTCTAACCACAGCGAAG
MH318-HDAC7 (H843Y) F	Gibson primers to amplify Library 2 validation transient expression vectors containing catalytic mutantations of effectors	CGCTGTTGTTCTGGCCCTTGAAGGAGGCTATGATCTGACAGCCATTTGCGACGCTTCTG
MH319-HDAC7 (H843Y) R	Gibson primers to amplify Library 2 validation transient expression vectors containing catalytic mutantations of effectors	CAGAAGCGTCGCAAATGGCTGTCAGATCATAGCCTCCTTCAAGGGCCAGAACAACAGCG
MH320-KAT5 (G380A) F	Gibson primers to amplify Library 2 validation transient expression vectors containing catalytic mutantations of effectors	TCTGACCCTGCCCCCCTATCAGAGGAGGGCCTACGGCAAGCTGCTGATCGAGTTCAGCT
MH321-KAT5 (G380A) R	Gibson primers to amplify Library 2 validation transient expression vectors containing catalytic mutantations of effectors	AGCTGAACTCGATCAGCAGCTTGCCGTAGGCCCTCCTCTGATAGGGGGGCAGGGTCAGA
MH326-KMT5B (F281A) F	Gibson primers to amplify Library 2 validation transient expression vectors containing catalytic mutantations of effectors	CAACCATGACTGTAGGCCCAACTGCAAGGCCGTGAGCACCGGAAGGGATACCGCCTGTG
MH327-KMT5B (F281A) R	Gibson primers to amplify Library 2 validation transient expression vectors containing catalytic mutantations of effectors	CACAGGCGGTATCCCTTCCGGTGCTCACGGCCTTGCAGTTGGGCCTACAGTCATGGTTG
MH328-PRDM1 (Y200A) F	Gibson primers to amplify Library 2 validation transient expression vectors containing catalytic mutantations of effectors	CCCCGCCAACCAGGAGCTGCTGGTGTGGGCCTGCAGGGACTTTGCCGAGAGGCTGCATT
MH329-PRDM1 (Y200A) R	Gibson primers to amplify Library 2 validation transient expression vectors containing catalytic mutantations of effectors	AATGCAGCCTCTCGGCAAAGTCCCTGCAGGCCCACACCAGCAGCTCCTGGTTGGCGGGG
MH330-PRDM4 (Y528A) F	Gibson primers to amplify Library 2 validation transient expression vectors containing catalytic mutantations of effectors	CCCCCCCGAGAACGAGCTGCTGTTCTACGCCAGCAGAGACTACGCCCAGCAAATCGGCG
MH331-PRDM4 (Y528A) R	Gibson primers to amplify Library 2 validation transient expression vectors containing catalytic mutantations of effectors	CGCCGATTTGCTGGGCGTAGTCTCTGCTGGCGTAGAACAGCAGCTCGTTCTCGGGGGGG
MH332-RAG1 (C293A+C296A) F	Gibson primers to amplify Library 2 validation transient expression vectors containing catalytic mutantations of effectors	GAGCACTTCGTGAAGAGCATCAGCGCCCAGATCGCCGAGCACATCCTGGCCGACCCCGTG
MH333-RAG1 (C293A+C296A) R	Gibson primers to amplify Library 2 validation transient expression vectors containing catalytic mutantations of effectors	CACGGGGTCGGCCAGGATGTGCTCGGCGATCTGGGCGCTGATGCTCTTCACGAAGTGCTC
MH334-RNF20 (K959E) F	Gibson primers to amplify Library 2 validation transient expression vectors containing catalytic mutantations of effectors	GTACGATACCAGGCAGAGGAAGTGCCCCGAATGCAACGCCGCTTTCGGCGCCAATGACT
MH335-RNF20 (K959E) R	Gibson primers to amplify Library 2 validation transient expression vectors containing catalytic mutantations of effectors	AGTCATTGGCGCCGAAAGCGGCGTTGCATTCGGGGCACTTCCTCTGCCTGGTATCGTAC
MH336-SMYD1 (R19A) F	Gibson primers to amplify Library 2 validation transient expression vectors containing catalytic mutantations of effectors	GGAGGTGTTCACCGCCGAAGGCAAGGGAGCCGGCCTGAAAGCTACCAAGGAGTTCTGGG
MH337-SMYD1 (R19A) R	Gibson primers to amplify Library 2 validation transient expression vectors containing catalytic mutantations of effectors	CCCAGAACTCCTTGGTAGCTTTCAGGCCGGCTCCCTTGCCTTCGGCGGTGAACACCTCC
MH338-TET1 (H1672Y+D1674A) F	Gibson primers to amplify Library 2 validation transient expression vectors containing catalytic mutantations of effectors	CTGTCTGGATTTCTGTGCCCACCCCTATAGGGCCATCCACAACATGAACAACGGCAGCA
MH339-TET1 (H1672Y+D1674A) R	Gibson primers to amplify Library 2 validation transient expression vectors containing catalytic mutantations of effectors	TGCTGCCGTTGTTCATGTTGTGGATGGCCCTATAGGGGTGGGCACAGAAATCCAGACAG
MH340-UBE2E1 (C131A) F	Gibson primers to amplify Library 2 validation transient expression vectors containing catalytic mutantations of effectors	CTGCAACATCAACTCTCAGGGCGTGATCGCCCTGGACATCCTGAAGGACAACTGGAGCC
MH341-UBE2E1 (C131A) R	Gibson primers to amplify Library 2 validation transient expression vectors containing catalytic mutantations of effectors	GGCTCCAGTTGTCCTTCAGGATGTCCAGGGCGATCACGCCCTGAGAGTTGATGTTGCAG
MH342-UHRF1 (H741A) F	Gibson primers to amplify Library 2 validation transient expression vectors containing catalytic mutantations of effectors	GTTCAGGCCCATCACCACCGTGTGCCAGGCCAACGTGTGCAAGGACTGCCTGGACAGAA
MH343-UHRF1 (H741A) R	Gibson primers to amplify Library 2 validation transient expression vectors containing catalytic mutantations of effectors	TTCTGTCCAGGCAGTCCTTGCACACGTTGGCCTGGCACACGGTGGTGATGGGCCTGAAC
MH344-VRK1 (K179E) F	Gibson primers to amplify Library 2 validation transient expression vectors containing catalytic mutantations of effectors	CGAGCACGAGTACGTGCACGGCGACATCGAAGCCAGCAACCTGCTGCTGAACTACAAGA
MH345-VRK1 (K179E) R	Gibson primers to amplify Library 2 validation transient expression vectors containing catalytic mutantations of effectors	TCTTGTAGTTCAGCAGCAGGTTGCTGGCTTCGATGTCGCCGTGCACGTACTCGTGCTCG

### Sheet: Guides
Name/Target	Protospacer Sequence	Usage
CD81_g1	GGGTTGTTCTCCCGGCACCG	3X guide array
CD81_g2	CTGGCCGAAACGCGCCAAGT	3X guide array
CD81_g3	GCGGCGCCCTATAAGTACTG	3X guide array, Figure 5
M1	GCCAACAGCGGAATCTACGG	Nanopore
M2	ACGAGCACCGAACCTAGTGA
P1	TCCTTCGGGCACCTCGACGT
P2	ATCCGGACCGCCACATCGAG
CD55_g1	ACTGGTATTGCGGAGCCACG	3X guide arrays (Figure 4)
CD55_g2	TCCGGCGTCATACGCCCCGG
CD55_g3	CGCGCTTGAGTGCTGCCAAG
CD58_g1	TGGAAGCGCGAAGACAAACG
CD58_g2	ATGACGGGAGGGACCGAGCT
CD58_g3	AGCACGCCCCAAACGCTAAG
CD151_g1	GGCGTCCCCCTCGTAGGCTC
CD151_g2	GCTGGTCGCCGTCTTACCTC
CD151_g3	GGGCTACTGTACGTGCAGTG
CD155_g1	CAGACGCGCGCTCGCTCCGT
CD155_g2	AACGGCTCGCGGTTGCCGAG
CD155_g3	ATGGGCATAGTAGGGCGCGG
CD55_g1	CCCTAGACTCGGGGAGAGTG	Figure 5
CD55_g2	GCCCCCGGGGCGTATGACGC
CD58_g1	GACGGGAGGGACCGAGCTGG
CD58_g2	CGAGGCCAGAGGCGCGCCCG
CD151_g1	CGGCAGGTCTGAACCCGCGT
CD151_g2	GCGGCCCGGAGCCTACGAGG
CD274	GGTCAGGAAAGTCCAACGCC

### Sheet: Misc.
Name	Description	Sequence
5' Effector Flank	5' Flank on effectors ordered for Library 2 containing nested BsmBI and BsaI sites	CGTCTCTCAGAGGGGTCTCCAGGA
3' Effector Flank	3' Flank on effectors ordered for Library 2 containing nested BsmBI and BsaI sites	GGGAGCTGAGACCGAGAGACG
XTEN16 GG Insert F	XTEN16 sequence ordered as two ssDNA oligos to anneal with correct overhangs for GG assembly	GAGCGGCAGCGAGACACCAGGAACAAGCGAGTCAGCAACACCAGAGT
XTEN16 GG Insert R	XTEN16 sequence ordered as two ssDNA oligos to anneal with correct overhangs for GG assembly	TCTGACTCTGGTGTTGCTGACTCGCTTGTTCCTGGTGTCTCGCTGCC
Barcode F	Barcode sequence ordered as preannealed oligos for polymerase fill-in and predigestion	ACGACGTCTCAACCGAGTGATCTCAGGCTAATAACTCGTCNNNNNNNNNNNNNNNNNNNNGCTTATGGCGAGTCTACTAATCCTCGCAATGAGACGCTTA
Barcode Fill-in R	Barcode sequence ordered as preannealed oligos for polymerase fill-in and predigestion	TAAGCGTCTCATTGCGAGGATTAGTAGACTCGCCATAAGC
Effector 2 Stuffer F	Sequence ordered as two ssDNA oligos and used in place of XTEN16-Effector2 for assembly of monovalent effectors into pMH308	GAGCTGAGACCGAGTGATCTCAGGCTAATAACTCGTC
Effector 2 Stuffer R	Sequence ordered as two ssDNA oligos and used in place of XTEN16-Effector2 for assembly of monovalent effectors into pMH309	CGGTGACGAGTTATTAGCCTGAGATCACTCGGTCTCA
