## Supplementary Table 9 for "A combinatorial domain screening platform reveals epigenetic effector interactions for transcriptional perturbation"

### Sheet: Sheet1
	Nucleofected pladmids concentration (ng/µL) 0.2M cells were nucleofected with 2 µL of plasmids	Nucleofected plasmids	When did doxycycline induction start?	Sorted for dCas9 (BFP+) Effector (GFP+)	Flow cytomtry Gating strategy
Figure 3D	396	Effector	2 days before nucleofection	Yes, 3 day after nucleofection	Single cell > BFP & GFP double positive	SF Cell Line 4D-Nucleofector™ X Kit S (FF-120 program)
Figure 4F	133	Effector	2 days before nucleofection	Yes, 2 day after nucleofection	Single cell
Figure S4D	100	Guide RNA plasmid	1 day before nucleofection	No	Single cell
Figure S13D	330	Effector	2 days before nucleofection	No	Single cell > BFP & GFP double positive
Figure S16B	480	Effector	3 days before nucleofection	Yes, 2 day after nucleofection	Single cell
Figure S16C	185	Effector	3 days before nucleofection	No	Single cell > GFP positive
